# Inference and validation of an integrated regulatory network of autism

**DOI:** 10.1101/2020.06.08.139733

**Authors:** Maedeh Ganji, Modjtaba Emadi-Baygi, Maryam Malek, Parvaneh Nikpour

## Abstract

Autism is a complex neurodevelopmental disorder. Functional roles of several non-coding transcripts including long noncoding RNAs (lncRNAs) have been shown to influence the pathobiology of autism. We hypothesized that there are more autism-associated lncRNAs to be discovered. Here, we utilized a systems biology approach to identify novel lncRNAs that might play a role in the molecular pathogenesis of autism. Based on the data provided by the Simons Foundation Autism Research Initiative (SFARI), a three-component regulatory network comprising mRNAs, microRNAs (miRNAs) and lncRNAs was constructed. Functional enrichment analysis was performed to identify molecular pathways potentially mediated by components of the network. The potential association of four candidate lncRNAs with autism was investigated experimentally by developing and verifying a valproic acid (VPA)-exposed mouse model of autism. We composed a network of 33 mRNA, 25 miRNA and 4 lncRNA nodes associated with neurologically-relevant pathways and functions. We then verified the differential expression of four candidate lncRNAs: *Gm10033*, *1500011B03Rik*, *A930005H10Rik* and *Gas5* in the brain of VPA-exposed mice. We furthermore identified a novel splice variant of *Gm10033*, designated as *Gm10033-*Δ*Ex2*, which was expressed in various mouse tissues. The integrative approach, we utilized, combines the analysis of a three-component regulatory network with experimental validation of targets in an animal model of autism. As a result of the analysis, we prioritized a set of candidate autism-associated lncRNAs. These links add to the common understanding of the molecular and cellular mechanisms that are involved in disease etiology, specifically in the autism.
