## Supplementary material for "Inference and validation of an integrated regulatory network of autism": Supplementary Information 3.xlsx

### Sheet: Sheet1
	Cellular components
#pathway ID	pathway description	observed gene count	false discovery rate	matching proteins in your network (IDs)	matching proteins in your network (labels)
GO.0098590	plasma membrane region	16	3.34e-12	ENSMUSP00000007130,ENSMUSP00000013807,ENSMUSP00000018122,ENSMUSP00000021028,ENSMUSP00000023334,ENSMUSP00000025166,ENSMUSP00000034515,ENSMUSP00000048062,ENSMUSP00000053097,ENSMUSP00000057640,ENSMUSP00000057956,ENSMUSP00000064280,ENSMUSP00000093536,ENSMUSP00000111096,ENSMUSP00000122896,ENSMUSP00000123234	Cadps2,Cask,Cdh2,Ctnnb1,Dlg1,Dlgap1,Erbb2ip,Grid2,Grik4,Grip1,Itgb3,Nlgn2,Pten,Pvrl3,Shank3,Trpc1
GO.0045202	synapse	14	2.36e-11	ENSMUSP00000013807,ENSMUSP00000018122,ENSMUSP00000023334,ENSMUSP00000025166,ENSMUSP00000030948,ENSMUSP00000034515,ENSMUSP00000048062,ENSMUSP00000053097,ENSMUSP00000064280,ENSMUSP00000093536,ENSMUSP00000111096,ENSMUSP00000117326,ENSMUSP00000122896,ENSMUSP00000123234	Cadps2,Cask,Cdh2,Cdh8,Dlg1,Dlgap1,Dvl1,Grid2,Grik4,Grip1,Nlgn2,Pten,Pvrl3,Shank3
GO.0030054	cell junction	16	5.09e-11	ENSMUSP00000007130,ENSMUSP00000018122,ENSMUSP00000021028,ENSMUSP00000023334,ENSMUSP00000025166,ENSMUSP00000031653,ENSMUSP00000034515,ENSMUSP00000048062,ENSMUSP00000053097,ENSMUSP00000057956,ENSMUSP00000064280,ENSMUSP00000093536,ENSMUSP00000106534,ENSMUSP00000111096,ENSMUSP00000122896,ENSMUSP00000123234	Arhgef7,Cadps2,Cask,Cdh2,Ctnnb1,Dlg1,Dlgap1,Erbb2ip,Flt1,Grid2,Grik4,Grip1,Itgb3,Nlgn2,Pvrl3,Shank3
GO.0045211	postsynaptic membrane	10	5.09e-11	ENSMUSP00000013807,ENSMUSP00000018122,ENSMUSP00000023334,ENSMUSP00000034515,ENSMUSP00000048062,ENSMUSP00000053097,ENSMUSP00000064280,ENSMUSP00000093536,ENSMUSP00000122896,ENSMUSP00000123234	Cadps2,Dlg1,Dlgap1,Grid2,Grik4,Grip1,Nlgn2,Pten,Pvrl3,Shank3
GO.0098794	postsynapse	10	4.99e-09	ENSMUSP00000013807,ENSMUSP00000018122,ENSMUSP00000023334,ENSMUSP00000034515,ENSMUSP00000048062,ENSMUSP00000053097,ENSMUSP00000064280,ENSMUSP00000093536,ENSMUSP00000122896,ENSMUSP00000123234	Cadps2,Dlg1,Dlgap1,Grid2,Grik4,Grip1,Nlgn2,Pten,Pvrl3,Shank3
GO.0044459	plasma membrane part	17	8.25e-09	ENSMUSP00000007130,ENSMUSP00000018122,ENSMUSP00000021028,ENSMUSP00000023334,ENSMUSP00000025166,ENSMUSP00000030948,ENSMUSP00000031653,ENSMUSP00000034515,ENSMUSP00000048062,ENSMUSP00000053097,ENSMUSP00000057640,ENSMUSP00000057956,ENSMUSP00000064280,ENSMUSP00000093536,ENSMUSP00000111096,ENSMUSP00000122896,ENSMUSP00000123234	Cadps2,Cask,Cdh2,Ctnnb1,Dlg1,Dlgap1,Dvl1,Erbb2ip,Flt1,Grid2,Grik4,Grip1,Itgb3,Nlgn2,Pvrl3,Shank3,Trpc1
GO.0044456	synapse part	11	8.36e-09	ENSMUSP00000013807,ENSMUSP00000018122,ENSMUSP00000023334,ENSMUSP00000034515,ENSMUSP00000048062,ENSMUSP00000053097,ENSMUSP00000064280,ENSMUSP00000093536,ENSMUSP00000117326,ENSMUSP00000122896,ENSMUSP00000123234	Cadps2,Cdh8,Dlg1,Dlgap1,Grid2,Grik4,Grip1,Nlgn2,Pten,Pvrl3,Shank3
GO.0098805	whole membrane	16	2.5e-08	ENSMUSP00000007130,ENSMUSP00000013807,ENSMUSP00000018122,ENSMUSP00000021028,ENSMUSP00000023334,ENSMUSP00000025166,ENSMUSP00000034515,ENSMUSP00000048062,ENSMUSP00000053097,ENSMUSP00000057640,ENSMUSP00000057956,ENSMUSP00000064280,ENSMUSP00000093536,ENSMUSP00000111096,ENSMUSP00000122896,ENSMUSP00000123234	Cadps2,Cask,Cdh2,Ctnnb1,Dlg1,Dlgap1,Erbb2ip,Grid2,Grik4,Grip1,Itgb3,Nlgn2,Pten,Pvrl3,Shank3,Trpc1
GO.0005886	plasma membrane	20	6.94e-07	ENSMUSP00000007130,ENSMUSP00000018122,ENSMUSP00000021028,ENSMUSP00000023334,ENSMUSP00000025166,ENSMUSP00000030948,ENSMUSP00000031653,ENSMUSP00000034515,ENSMUSP00000048062,ENSMUSP00000053097,ENSMUSP00000057640,ENSMUSP00000057956,ENSMUSP00000064280,ENSMUSP00000070070,ENSMUSP00000093536,ENSMUSP00000106534,ENSMUSP00000111096,ENSMUSP00000117326,ENSMUSP00000122896,ENSMUSP00000123234	Arhgef7,Cadps2,Cask,Cdh2,Cdh8,Ctnnb1,Dlg1,Dlgap1,Dvl1,Erbb2ip,Esr1,Flt1,Grid2,Grik4,Grip1,Itgb3,Nlgn2,Pvrl3,Shank3,Trpc1
GO.0044463	cell projection part	11	8.67e-07	ENSMUSP00000007130,ENSMUSP00000013807,ENSMUSP00000021028,ENSMUSP00000021641,ENSMUSP00000030948,ENSMUSP00000048062,ENSMUSP00000064280,ENSMUSP00000093536,ENSMUSP00000106534,ENSMUSP00000117326,ENSMUSP00000122896	Arhgef7,Cdh8,Ctnnb1,Dlg1,Dlgap1,Dvl1,Grid2,Itgb3,Pten,Shank3,Tshz3
GO.0071944	cell periphery	20	8.67e-07	ENSMUSP00000007130,ENSMUSP00000018122,ENSMUSP00000021028,ENSMUSP00000023334,ENSMUSP00000025166,ENSMUSP00000030948,ENSMUSP00000031653,ENSMUSP00000034515,ENSMUSP00000048062,ENSMUSP00000053097,ENSMUSP00000057640,ENSMUSP00000057956,ENSMUSP00000064280,ENSMUSP00000070070,ENSMUSP00000093536,ENSMUSP00000106534,ENSMUSP00000111096,ENSMUSP00000117326,ENSMUSP00000122896,ENSMUSP00000123234	Arhgef7,Cadps2,Cask,Cdh2,Cdh8,Ctnnb1,Dlg1,Dlgap1,Dvl1,Erbb2ip,Esr1,Flt1,Grid2,Grik4,Grip1,Itgb3,Nlgn2,Pvrl3,Shank3,Trpc1
GO.0097458	neuron part	12	9.55e-07	ENSMUSP00000013807,ENSMUSP00000018122,ENSMUSP00000021641,ENSMUSP00000034515,ENSMUSP00000048062,ENSMUSP00000053097,ENSMUSP00000064280,ENSMUSP00000093536,ENSMUSP00000117326,ENSMUSP00000122896,ENSMUSP00000123234,ENSMUSP00000124052	Cadps2,Cdh8,Dlg1,Dlgap1,Grid2,Grik4,Grip1,Nlgn2,Pten,Reln,Shank3,Tshz3
GO.0042995	cell projection	13	9.52e-06	ENSMUSP00000007130,ENSMUSP00000013807,ENSMUSP00000021028,ENSMUSP00000021641,ENSMUSP00000025166,ENSMUSP00000034515,ENSMUSP00000048062,ENSMUSP00000064280,ENSMUSP00000093536,ENSMUSP00000117326,ENSMUSP00000122896,ENSMUSP00000123234,ENSMUSP00000124052	Cdh2,Cdh8,Ctnnb1,Dlg1,Dlgap1,Grid2,Grik4,Grip1,Itgb3,Pten,Reln,Shank3,Tshz3
GO.0005912	adherens junction	8	1.06e-05	ENSMUSP00000007130,ENSMUSP00000021028,ENSMUSP00000023334,ENSMUSP00000025166,ENSMUSP00000031653,ENSMUSP00000064280,ENSMUSP00000106534,ENSMUSP00000111096	Arhgef7,Cask,Cdh2,Ctnnb1,Dlg1,Flt1,Itgb3,Pvrl3
GO.0016323	basolateral plasma membrane	6	2.28e-05	ENSMUSP00000007130,ENSMUSP00000025166,ENSMUSP00000057640,ENSMUSP00000057956,ENSMUSP00000064280,ENSMUSP00000111096	Cask,Cdh2,Ctnnb1,Dlg1,Erbb2ip,Trpc1
GO.0030055	cell-substrate junction	7	5.77e-05	ENSMUSP00000007130,ENSMUSP00000021028,ENSMUSP00000025166,ENSMUSP00000031653,ENSMUSP00000057956,ENSMUSP00000106534,ENSMUSP00000111096	Arhgef7,Cask,Cdh2,Ctnnb1,Erbb2ip,Flt1,Itgb3
GO.0005913	cell-cell adherens junction	4	6.46e-05	ENSMUSP00000007130,ENSMUSP00000023334,ENSMUSP00000025166,ENSMUSP00000064280	Cdh2,Ctnnb1,Dlg1,Pvrl3
GO.0036477	somatodendritic compartment	8	7.28e-05	ENSMUSP00000013807,ENSMUSP00000030948,ENSMUSP00000034515,ENSMUSP00000048062,ENSMUSP00000093536,ENSMUSP00000106534,ENSMUSP00000123234,ENSMUSP00000124052	Arhgef7,Dvl1,Grid2,Grik4,Grip1,Pten,Reln,Shank3
GO.0030425	dendrite	7	8.41e-05	ENSMUSP00000013807,ENSMUSP00000030948,ENSMUSP00000034515,ENSMUSP00000048062,ENSMUSP00000093536,ENSMUSP00000123234,ENSMUSP00000124052	Dvl1,Grid2,Grik4,Grip1,Pten,Reln,Shank3
GO.0043005	neuron projection	9	8.41e-05	ENSMUSP00000013807,ENSMUSP00000021641,ENSMUSP00000034515,ENSMUSP00000048062,ENSMUSP00000064280,ENSMUSP00000093536,ENSMUSP00000117326,ENSMUSP00000123234,ENSMUSP00000124052	Cdh8,Dlg1,Grid2,Grik4,Grip1,Pten,Reln,Shank3,Tshz3
GO.0043235	receptor complex	6	0.000126	ENSMUSP00000021028,ENSMUSP00000031653,ENSMUSP00000034515,ENSMUSP00000057640,ENSMUSP00000093536,ENSMUSP00000105538	Flt1,Grid2,Grik4,Itgb3,Nr3c2,Trpc1
GO.0044464	cell part	30	0.000149	ENSMUSP00000003318,ENSMUSP00000004473,ENSMUSP00000007130,ENSMUSP00000013807,ENSMUSP00000018122,ENSMUSP00000021028,ENSMUSP00000021641,ENSMUSP00000023334,ENSMUSP00000025166,ENSMUSP00000031653,ENSMUSP00000033770,ENSMUSP00000034515,ENSMUSP00000046787,ENSMUSP00000048062,ENSMUSP00000049204,ENSMUSP00000053097,ENSMUSP00000057527,ENSMUSP00000057640,ENSMUSP00000057956,ENSMUSP00000064280,ENSMUSP00000070070,…	Cadps2,Cask,Cdh2,Cdh8,Ctnnb1,Deaf1,Dlg1,Dlgap1,Dvl3,Erbb2ip,Esr1,Flt1,Foxp1,Grid2,Grik4,Grip1,Itgb3,Mecp2,Nlgn2,Nr3c2,Prickle1,Pten,Pvrl3,Reln,Shank3,Spic,Tbr1,Tle4,Trpc1,Tshz3
GO.0005623	cell	30	0.000155	ENSMUSP00000003318,ENSMUSP00000004473,ENSMUSP00000007130,ENSMUSP00000013807,ENSMUSP00000018122,ENSMUSP00000021028,ENSMUSP00000021641,ENSMUSP00000023334,ENSMUSP00000025166,ENSMUSP00000031653,ENSMUSP00000033770,ENSMUSP00000034515,ENSMUSP00000046787,ENSMUSP00000048062,ENSMUSP00000049204,ENSMUSP00000053097,ENSMUSP00000057527,ENSMUSP00000057640,ENSMUSP00000057956,ENSMUSP00000064280,ENSMUSP00000070070,…	Cadps2,Cask,Cdh2,Cdh8,Ctnnb1,Deaf1,Dlg1,Dlgap1,Dvl3,Erbb2ip,Esr1,Flt1,Foxp1,Grid2,Grik4,Grip1,Itgb3,Mecp2,Nlgn2,Nr3c2,Prickle1,Pten,Pvrl3,Reln,Shank3,Spic,Tbr1,Tle4,Trpc1,Tshz3
GO.0005575	cellular_component	31	0.000388	ENSMUSP00000003318,ENSMUSP00000004473,ENSMUSP00000007130,ENSMUSP00000013807,ENSMUSP00000018122,ENSMUSP00000021028,ENSMUSP00000021641,ENSMUSP00000023334,ENSMUSP00000025166,ENSMUSP00000030948,ENSMUSP00000031653,ENSMUSP00000033770,ENSMUSP00000034515,ENSMUSP00000046787,ENSMUSP00000048062,ENSMUSP00000049204,ENSMUSP00000053097,ENSMUSP00000057527,ENSMUSP00000057640,ENSMUSP00000057956,ENSMUSP00000064280,…	Cadps2,Cask,Cdh2,Cdh8,Ctnnb1,Deaf1,Dlg1,Dlgap1,Dvl1,Dvl3,Erbb2ip,Esr1,Flt1,Foxp1,Grid2,Grik4,Grip1,Itgb3,Mecp2,Nlgn2,Nr3c2,Prickle1,Pten,Pvrl3,Reln,Shank3,Spic,Tbr1,Tle4,Trpc1,Tshz3
GO.0005925	focal adhesion	6	0.000562	ENSMUSP00000007130,ENSMUSP00000021028,ENSMUSP00000025166,ENSMUSP00000031653,ENSMUSP00000106534,ENSMUSP00000111096	Arhgef7,Cask,Cdh2,Ctnnb1,Flt1,Itgb3
GO.0098797	plasma membrane protein complex	6	0.00103	ENSMUSP00000007130,ENSMUSP00000021028,ENSMUSP00000025166,ENSMUSP00000034515,ENSMUSP00000064280,ENSMUSP00000093536	Cdh2,Ctnnb1,Dlg1,Grid2,Grik4,Itgb3
GO.0044425	membrane part	19	0.00122	ENSMUSP00000007130,ENSMUSP00000018122,ENSMUSP00000021028,ENSMUSP00000023334,ENSMUSP00000025166,ENSMUSP00000030948,ENSMUSP00000031653,ENSMUSP00000034515,ENSMUSP00000048062,ENSMUSP00000053097,ENSMUSP00000057640,ENSMUSP00000057956,ENSMUSP00000064280,ENSMUSP00000093536,ENSMUSP00000105538,ENSMUSP00000111096,ENSMUSP00000117326,ENSMUSP00000122896,ENSMUSP00000123234	Cadps2,Cask,Cdh2,Cdh8,Ctnnb1,Dlg1,Dlgap1,Dvl1,Erbb2ip,Flt1,Grid2,Grik4,Grip1,Itgb3,Nlgn2,Nr3c2,Pvrl3,Shank3,Trpc1
GO.0045121	membrane raft	5	0.00132	ENSMUSP00000007130,ENSMUSP00000025166,ENSMUSP00000057640,ENSMUSP00000064280,ENSMUSP00000123234	Cdh2,Ctnnb1,Dlg1,Grip1,Trpc1
GO.0016020	membrane	22	0.00137	ENSMUSP00000007130,ENSMUSP00000018122,ENSMUSP00000021028,ENSMUSP00000023334,ENSMUSP00000025166,ENSMUSP00000030948,ENSMUSP00000031653,ENSMUSP00000034515,ENSMUSP00000048062,ENSMUSP00000049204,ENSMUSP00000053097,ENSMUSP00000057640,ENSMUSP00000057956,ENSMUSP00000064280,ENSMUSP00000070070,ENSMUSP00000093536,ENSMUSP00000105538,ENSMUSP00000106534,ENSMUSP00000111096,ENSMUSP00000117326,ENSMUSP00000122896,…	Arhgef7,Cadps2,Cask,Cdh2,Cdh8,Ctnnb1,Dlg1,Dlgap1,Dvl1,Erbb2ip,Esr1,Flt1,Grid2,Grik4,Grip1,Itgb3,Nlgn2,Nr3c2,Prickle1,Pvrl3,Shank3,Trpc1
GO.0016328	lateral plasma membrane	3	0.00155	ENSMUSP00000007130,ENSMUSP00000030948,ENSMUSP00000064280	Ctnnb1,Dlg1,Dvl1
GO.0016342	catenin complex	2	0.00259	ENSMUSP00000007130,ENSMUSP00000025166	Cdh2,Ctnnb1
GO.0042734	presynaptic membrane	3	0.00275	ENSMUSP00000018122,ENSMUSP00000034515,ENSMUSP00000053097	Cadps2,Grik4,Nlgn2
GO.0030027	lamellipodium	4	0.00307	ENSMUSP00000007130,ENSMUSP00000021028,ENSMUSP00000025166,ENSMUSP00000106534	Arhgef7,Cdh2,Ctnnb1,Itgb3
GO.0005911	cell-cell junction	5	0.00417	ENSMUSP00000007130,ENSMUSP00000023334,ENSMUSP00000025166,ENSMUSP00000064280,ENSMUSP00000111096	Cask,Cdh2,Ctnnb1,Dlg1,Pvrl3
GO.0005916	fascia adherens	2	0.00545	ENSMUSP00000007130,ENSMUSP00000025166	Cdh2,Ctnnb1
GO.0031253	cell projection membrane	4	0.0128	ENSMUSP00000007130,ENSMUSP00000021028,ENSMUSP00000048062,ENSMUSP00000064280	Ctnnb1,Dlg1,Itgb3,Shank3
GO.0005829	cytosol	9	0.0137	ENSMUSP00000003318,ENSMUSP00000007130,ENSMUSP00000030948,ENSMUSP00000033770,ENSMUSP00000049204,ENSMUSP00000057640,ENSMUSP00000070070,ENSMUSP00000106534,ENSMUSP00000111096	Arhgef7,Cask,Ctnnb1,Dvl1,Dvl3,Esr1,Mecp2,Prickle1,Trpc1
GO.0043197	dendritic spine	3	0.0137	ENSMUSP00000013807,ENSMUSP00000048062,ENSMUSP00000093536	Grid2,Pten,Shank3
GO.0031528	microvillus membrane	2	0.0138	ENSMUSP00000007130,ENSMUSP00000021028	Ctnnb1,Itgb3
GO.0060076	excitatory synapse	2	0.0149	ENSMUSP00000048062,ENSMUSP00000053097	Nlgn2,Shank3
GO.0005634	nucleus	17	0.0196	ENSMUSP00000004473,ENSMUSP00000007130,ENSMUSP00000013807,ENSMUSP00000021028,ENSMUSP00000021641,ENSMUSP00000033770,ENSMUSP00000046787,ENSMUSP00000049204,ENSMUSP00000057527,ENSMUSP00000057956,ENSMUSP00000064280,ENSMUSP00000070070,ENSMUSP00000073953,ENSMUSP00000079395,ENSMUSP00000105538,ENSMUSP00000111096,ENSMUSP00000128828	Cask,Cdkn1c,Ctnnb1,Deaf1,Dlg1,Erbb2ip,Esr1,Foxp1,Itgb3,Mecp2,Nr3c2,Prickle1,Pten,Spic,Tbr1,Tle4,Tshz3
GO.0030426	growth cone	3	0.0196	ENSMUSP00000021641,ENSMUSP00000030948,ENSMUSP00000106534	Arhgef7,Dvl1,Tshz3
GO.0043296	apical junction complex	3	0.0206	ENSMUSP00000007130,ENSMUSP00000023334,ENSMUSP00000064280	Ctnnb1,Dlg1,Pvrl3
GO.0032991	macromolecular complex	14	0.022	ENSMUSP00000007130,ENSMUSP00000021028,ENSMUSP00000025166,ENSMUSP00000030948,ENSMUSP00000031653,ENSMUSP00000033770,ENSMUSP00000034515,ENSMUSP00000057640,ENSMUSP00000064280,ENSMUSP00000070070,ENSMUSP00000079395,ENSMUSP00000093536,ENSMUSP00000105538,ENSMUSP00000106534	Arhgef7,Cdh2,Ctnnb1,Deaf1,Dlg1,Dvl1,Esr1,Flt1,Grid2,Grik4,Itgb3,Mecp2,Nr3c2,Trpc1
GO.0031252	cell leading edge	4	0.032	ENSMUSP00000007130,ENSMUSP00000021028,ENSMUSP00000025166,ENSMUSP00000106534	Arhgef7,Cdh2,Ctnnb1,Itgb3
GO.0098802	plasma membrane receptor complex	3	0.0328	ENSMUSP00000021028,ENSMUSP00000034515,ENSMUSP00000093536	Grid2,Grik4,Itgb3
GO.0005887	integral component of plasma membrane	6	0.0378	ENSMUSP00000021028,ENSMUSP00000031653,ENSMUSP00000034515,ENSMUSP00000053097,ENSMUSP00000057640,ENSMUSP00000093536	Flt1,Grid2,Grik4,Itgb3,Nlgn2,Trpc1
GO.0043227	membrane-bounded organelle	23	0.0378	ENSMUSP00000004473,ENSMUSP00000007130,ENSMUSP00000018122,ENSMUSP00000021028,ENSMUSP00000021641,ENSMUSP00000025166,ENSMUSP00000030948,ENSMUSP00000031653,ENSMUSP00000033770,ENSMUSP00000046787,ENSMUSP00000048062,ENSMUSP00000049204,ENSMUSP00000057527,ENSMUSP00000057956,ENSMUSP00000064280,ENSMUSP00000070070,ENSMUSP00000073953,ENSMUSP00000079395,ENSMUSP00000105538,ENSMUSP00000106534,ENSMUSP00000111096,…	Arhgef7,Cadps2,Cask,Cdh2,Cdkn1c,Ctnnb1,Deaf1,Dlg1,Dvl1,Erbb2ip,Esr1,Flt1,Foxp1,Grip1,Itgb3,Mecp2,Nr3c2,Prickle1,Shank3,Spic,Tbr1,Tle4,Tshz3
GO.0044444	cytoplasmic part	17	0.0378	ENSMUSP00000003318,ENSMUSP00000007130,ENSMUSP00000013807,ENSMUSP00000018122,ENSMUSP00000021028,ENSMUSP00000021641,ENSMUSP00000030948,ENSMUSP00000031653,ENSMUSP00000033770,ENSMUSP00000049204,ENSMUSP00000057640,ENSMUSP00000064280,ENSMUSP00000070070,ENSMUSP00000105538,ENSMUSP00000106534,ENSMUSP00000111096,ENSMUSP00000123234	Arhgef7,Cadps2,Cask,Ctnnb1,Dlg1,Dvl1,Dvl3,Esr1,Flt1,Grip1,Itgb3,Mecp2,Nr3c2,Prickle1,Pten,Trpc1,Tshz3
GO.0014704	intercalated disc	2	0.0487	ENSMUSP00000007130,ENSMUSP00000025166	Cdh2,Ctnnb1
