## Supplementary material for "Inference and validation of an integrated regulatory network of autism": Supplementary Information 5.xlsx

### Sheet: Sheet1
	DIANA-mirPath analysis
KEGG pathway	p-value	#miRNAs	#genes
Axon guidance	3.05173e-11	25	62
Proteoglycans in cancer	1.12568e-07	23	75
Regulation of actin cytoskeleton	1.92613e-07	23	82
MAPK signaling pathway	3.29127e-07	25	96
Adherens junction	2.55826e-05	24	34
Endocytosis	3.06847e-05	25	77
TGF-beta signaling pathway	5.29543e-05	23	35
Focal adhesion	5.29543e-05	25	76
Phosphatidylinositol signaling system	5.51253e-05	23	35
cAMP signaling pathway	8.25502e-05	24	71
Hippo signaling pathway	0.000113254	24	56
ECM-receptor interaction	0.000236986	23	29
Mucin type O-Glycan biosynthesis	0.000495219	10	8
Rap1 signaling pathway	0.000517398	25	71
Inositol phosphate metabolism	0.000662639	21	26
Neurotrophin signaling pathway	0.000829874	24	46
Glycosphingolipid biosynthesis - lacto and neolacto series	0.00138096	10	7
Notch signaling pathway	0.00153279	19	23
Fc gamma R-mediated phagocytosis	0.002547	24	34
Long-term potentiation	0.00315886	23	28
Glutamatergic synapse	0.00326003	19	35
Arrhythmogenic right ventricular cardiomyopathy (ARVC)	0.00359303	19	31
cGMP-PKG signaling pathway	0.00445861	24	57
Pathways in cancer	0.0048621	25	111
mTOR signaling pathway	0.00526817	24	26
Bacterial invasion of epithelial cells	0.00568235	20	28
Ras signaling pathway	0.00610648	25	65
Prostate cancer	0.00777942	22	32
Osteoclast differentiation	0.00777942	23	44
Adrenergic signaling in cardiomyocytes	0.00777942	24	49
Dorso-ventral axis formation	0.00804302	18	13
Prolactin signaling pathway	0.00804302	22	25
FoxO signaling pathway	0.00804302	24	46
Signaling pathways regulating pluripotency of stem cells	0.00804302	25	47
Renal cell carcinoma	0.0111051	24	26
Amphetamine addiction	0.0128164	18	22
Colorectal cancer	0.0141742	21	25
Sphingolipid signaling pathway	0.0151018	21	43
Oxytocin signaling pathway	0.0154772	24	52
PI3K-Akt signaling pathway	0.0159644	23	97
Wnt signaling pathway	0.0195056	23	44
Platelet activation	0.0229814	24	40
Glycosaminoglycan biosynthesis - heparan sulfate / heparin	0.023433	14	8
Ubiquitin mediated proteolysis	0.023433	23	48
Thyroid hormone signaling pathway	0.023433	23	36
Dilated cardiomyopathy	0.0255331	23	31
Protein processing in endoplasmic reticulum	0.0276824	23	50
Pancreatic cancer	0.0283211	24	23
Amyotrophic lateral sclerosis (ALS)	0.0352654	21	20
N-Glycan biosynthesis	0.0475198	20	12
ErbB signaling pathway	0.0475198	21	29
Long-term depression	0.0475198	21	21
GnRH signaling pathway	0.0475198	22	29
