## Supplementary material for "Inference and validation of an integrated regulatory network of autism": Supplementary Information 8.xlsx

### Sheet: supplementary table 4
	PPI network analysis
#pathway ID	pathway description	observed gene count	false discovery rate	matching proteins in your network (IDs)	matching proteins in your network (labels)
4514	Cell adhesion molecules (CAMs)	6	5.9e-07	ENSMUSP00000053097,ENSMUSP00000066304,ENSMUSP00000074565,ENSMUSP00000109089,ENSMUSP00000125407,ENSMUSP00000129678	Nlgn1,Nlgn2,Nlgn3,Nrxn1,Nrxn2,Nrxn3
4510	Focal adhesion	6	1.78e-06	ENSMUSP00000007130,ENSMUSP00000021090,ENSMUSP00000023507,ENSMUSP00000031653,ENSMUSP00000079324,ENSMUSP00000105663	Ctnnb1,Flt1,Grb2,Gsk3b,Met,Ptk2
5213	Endometrial cancer	4	8.13e-06	ENSMUSP00000007130,ENSMUSP00000021090,ENSMUSP00000023507,ENSMUSP00000104298	Ctnnb1,Grb2,Gsk3b,Trp53
5200	Pathways in cancer	6	1.22e-05	ENSMUSP00000007130,ENSMUSP00000021090,ENSMUSP00000023507,ENSMUSP00000079324,ENSMUSP00000104298,ENSMUSP00000105663	Ctnnb1,Grb2,Gsk3b,Met,Ptk2,Trp53
4151	PI3K-Akt signaling pathway	6	1.47e-05	ENSMUSP00000021090,ENSMUSP00000023507,ENSMUSP00000031653,ENSMUSP00000079324,ENSMUSP00000104298,ENSMUSP00000105663	Flt1,Grb2,Gsk3b,Met,Ptk2,Trp53
5205	Proteoglycans in cancer	5	3.4e-05	ENSMUSP00000007130,ENSMUSP00000021090,ENSMUSP00000079324,ENSMUSP00000104298,ENSMUSP00000105663	Ctnnb1,Grb2,Met,Ptk2,Trp53
5215	Prostate cancer	4	3.4e-05	ENSMUSP00000007130,ENSMUSP00000021090,ENSMUSP00000023507,ENSMUSP00000104298	Ctnnb1,Grb2,Gsk3b,Trp53
4390	Hippo signaling pathway	4	0.000228	ENSMUSP00000007130,ENSMUSP00000023507,ENSMUSP00000064280,ENSMUSP00000085299	Ctnnb1,Dlg1,Dlg3,Gsk3b
5202	Transcriptional misregulation in cancer	4	0.000256	ENSMUSP00000031653,ENSMUSP00000079324,ENSMUSP00000104298,ENSMUSP00000105663	Flt1,Met,Ptk2,Trp53
5217	Basal cell carcinoma	3	0.000362	ENSMUSP00000007130,ENSMUSP00000023507,ENSMUSP00000104298	Ctnnb1,Gsk3b,Trp53
5210	Colorectal cancer	3	0.000496	ENSMUSP00000007130,ENSMUSP00000023507,ENSMUSP00000104298	Ctnnb1,Gsk3b,Trp53
4015	Rap1 signaling pathway	4	0.000578	ENSMUSP00000007130,ENSMUSP00000028335,ENSMUSP00000031653,ENSMUSP00000079324	Ctnnb1,Flt1,Grin1,Met
4014	Ras signaling pathway	4	0.000658	ENSMUSP00000021090,ENSMUSP00000028335,ENSMUSP00000031653,ENSMUSP00000079324	Flt1,Grb2,Grin1,Met
5100	Bacterial invasion of epithelial cells	3	0.000658	ENSMUSP00000007130,ENSMUSP00000079324,ENSMUSP00000105663	Ctnnb1,Met,Ptk2
4012	ErbB signaling pathway	3	0.000863	ENSMUSP00000021090,ENSMUSP00000023507,ENSMUSP00000105663	Grb2,Gsk3b,Ptk2
5166	HTLV-I infection	4	0.00109	ENSMUSP00000007130,ENSMUSP00000023507,ENSMUSP00000064280,ENSMUSP00000104298	Ctnnb1,Dlg1,Gsk3b,Trp53
4660	T cell receptor signaling pathway	3	0.00144	ENSMUSP00000021090,ENSMUSP00000023507,ENSMUSP00000064280	Dlg1,Grb2,Gsk3b
4724	Glutamatergic synapse	3	0.00174	ENSMUSP00000028335,ENSMUSP00000103571,ENSMUSP00000122896	Dlgap1,Grin1,Shank1
4722	Neurotrophin signaling pathway	3	0.00178	ENSMUSP00000021090,ENSMUSP00000023507,ENSMUSP00000104298	Grb2,Gsk3b,Trp53
4919	Thyroid hormone signaling pathway	3	0.00178	ENSMUSP00000007130,ENSMUSP00000023507,ENSMUSP00000104298	Ctnnb1,Gsk3b,Trp53
4360	Axon guidance	3	0.00216	ENSMUSP00000023507,ENSMUSP00000079324,ENSMUSP00000105663	Gsk3b,Met,Ptk2
5160	Hepatitis C	3	0.00236	ENSMUSP00000021090,ENSMUSP00000023507,ENSMUSP00000104298	Grb2,Gsk3b,Trp53
4310	Wnt signaling pathway	3	0.00246	ENSMUSP00000007130,ENSMUSP00000023507,ENSMUSP00000104298	Ctnnb1,Gsk3b,Trp53
5206	MicroRNAs in cancer	3	0.00246	ENSMUSP00000021090,ENSMUSP00000079324,ENSMUSP00000104298	Grb2,Met,Trp53
5216	Thyroid cancer	2	0.00303	ENSMUSP00000007130,ENSMUSP00000104298	Ctnnb1,Trp53
4062	Chemokine signaling pathway	3	0.00452	ENSMUSP00000021090,ENSMUSP00000023507,ENSMUSP00000105663	Grb2,Gsk3b,Ptk2
5203	Viral carcinogenesis	3	0.00595	ENSMUSP00000021090,ENSMUSP00000064280,ENSMUSP00000104298	Dlg1,Grb2,Trp53
5014	Amyotrophic lateral sclerosis (ALS)	2	0.00873	ENSMUSP00000028335,ENSMUSP00000104298	Grin1,Trp53
5223	Non-small cell lung cancer	2	0.00909	ENSMUSP00000021090,ENSMUSP00000104298	Grb2,Trp53
5214	Glioma	2	0.0105	ENSMUSP00000021090,ENSMUSP00000104298	Grb2,Trp53
5211	Renal cell carcinoma	2	0.0119	ENSMUSP00000021090,ENSMUSP00000079324	Grb2,Met
5218	Melanoma	2	0.0134	ENSMUSP00000079324,ENSMUSP00000104298	Met,Trp53
5220	Chronic myeloid leukemia	2	0.0134	ENSMUSP00000021090,ENSMUSP00000104298	Grb2,Trp53
4520	Adherens junction	2	0.0137	ENSMUSP00000007130,ENSMUSP00000079324	Ctnnb1,Met
4662	B cell receptor signaling pathway	2	0.0137	ENSMUSP00000021090,ENSMUSP00000023507	Grb2,Gsk3b
4917	Prolactin signaling pathway	2	0.0137	ENSMUSP00000021090,ENSMUSP00000023507	Grb2,Gsk3b
5222	Small cell lung cancer	2	0.0175	ENSMUSP00000104298,ENSMUSP00000105663	Ptk2,Trp53
4916	Melanogenesis	2	0.0216	ENSMUSP00000007130,ENSMUSP00000023507	Ctnnb1,Gsk3b
4110	Cell cycle	2	0.0323	ENSMUSP00000023507,ENSMUSP00000104298	Gsk3b,Trp53
4670	Leukocyte transendothelial migration	2	0.0323	ENSMUSP00000007130,ENSMUSP00000105663	Ctnnb1,Ptk2
4530	Tight junction	2	0.0383	ENSMUSP00000007130,ENSMUSP00000111096	Cask,Ctnnb1
4910	Insulin signaling pathway	2	0.0383	ENSMUSP00000021090,ENSMUSP00000023507	Grb2,Gsk3b
5162	Measles	2	0.0383	ENSMUSP00000023507,ENSMUSP00000104298	Gsk3b,Trp53
5034	Alcoholism	2	0.039	ENSMUSP00000021090,ENSMUSP00000028335	Grb2,Grin1
5161	Hepatitis B	2	0.0398	ENSMUSP00000021090,ENSMUSP00000104298	Grb2,Trp53
